# Consistent ultra-long DNA sequencing with automated slow pipetting

**DOI:** 10.1101/2020.09.18.302471

**Authors:** Trent M. Prall, Emma K. Neumann, Julie A. Karl, Cecilia G. Shortreed, David A. Baker, Hailey E. Bussan, Roger W. Wiseman, David H. O’Connor

## Abstract

**Background:** Oxford Nanopore Technologies instruments can sequence reads of great length. Long reads improve sequence assemblies by unambiguously spanning repetitive elements of the genome. Sequencing reads of significant length requires the preservation of long DNA template molecules through library preparation by pipetting reagents as slowly as possible to minimize shearing. This process is time-consuming and inconsistent at preserving read length as even small changes in volumetric flow rate can result in template shearing.

**Results:** We have designed SNAILS (Slow Nucleic Acid Instrument for Long Sequences), a 3D-printable instrument that automates slow pipetting of reagents used in long read library preparation for Oxford Nanopore sequencing. Across six sequencing libraries, SNAILS preserved more reads exceeding one hundred kilobases in length and increased its libraries’ average read length over manual slow pipetting.

**Conclusions:** SNAILS is a low-cost, easily deployable solution for improving sequencing projects that require reads of significant length. By automating the slow pipetting of library preparation reagents, SNAILS increases the consistency and throughput of long read Nanopore sequencing.
