## Supplemental Table 1 for "Consistent ultra-long DNA sequencing with automated slow pipetting"

### Sheet: Supplementary Table 1
Supplementary Table 1 Combined number of reads sequenced by size
			Asipration			Rotation			Automation
Minimum read length		Read Count	Reads per bin	Percentage of total	Read count	Reads per bin	Percentage of total	Read count	Reads per bin	Percentage of total
0 bp		4216634	2	4.74312e-07	2819324	3	1.06408e-06	5251774	5	9.52059e-07
50 bp		4216632	187	4.43482e-05	2819321	91	3.22772e-05	5251769	203	3.86536e-05
100 bp		4216445	272571	0.0646418	2819230	84620	0.0300143	5251566	222281	0.0423249
250 bp		3943874	581000	0.137788	2734610	206154	0.0731218	5029285	517825	0.0986
500 bp		3362874	699341	0.165853	2528456	299313	0.106165	4511460	720202	0.137135
1 kb		2663533	982792	0.233075	2229143	564013	0.200053	3791258	1215951	0.231531
2.5 kb		1680741	674350	0.159926	1665130	536057	0.190137	2575307	967728	0.184267
5 kb		1006391	496187	0.117674	1129073	497746	0.176548	1607579	768147	0.146264
10 kb		510204	352386	0.0835704	631327	425354	0.150871	839432	573817	0.109262
25 kb		157818	106106	0.0251637	205973	140097	0.0496917	265615	176771	0.0336593
50 kb		51712	38633	0.00916205	65876	50341	0.0178557	88844	64960	0.0123692
100 kb		13079	11982	0.0028416	15535	14376	0.00509909	23884	21467	0.00408757
250 kb		1097	1051	0.000249251	1159	1112	0.000394421	2417	2240	0.000426523
500 kb		46	46	1.09092e-05	47	47	1.66707e-05	177	175	3.33221e-05
1 Mb		0	0	0	0	0	0	2	2	3.80824e-07
Total			4216634	1		2819324	1		5251774	1
		N50	15881		N50	20816		N50	18208
		N90	97061		N90	107253		N90	151377
		Max Length	798.24 KB		Max Length	862.322 KB		Max Length	1.253 MB
