## Supplemental Table 2 for "Consistent ultra-long DNA sequencing with automated slow pipetting"

### Sheet: Supplementary Table 3
Supplementary Table 2 Ten longest mapped reads from four exemplarly libraries
Rank	Library 4	Library 5	Library 6	Library 7
1	1754890	1871666	831832	827334
2	1751480	1235816	831499	745625
3	1663707	1203217	793852	728755
4	1396147	1187847	770147	721671
5	1283829	1154519	759750	716094
6	1222397	1093836	758350	710552
7	1217738	1047338	734594	697339
8	1160409	1046542	731703	696136
9	1110607	1035888	725736	691595
10	1108866	1023643	722791	688198
