## Supplemental Table 3 for "Consistent ultra-long DNA sequencing with automated slow pipetting"

### Sheet: Supplementary Table 2
Supplementary Table 3. Key resources
REAGENT or RESOURCE	SOURCE	IDENTIFIER
Biological Samples
Rhesus macaque blood	Wisconsin National Primate Research Center	rh1990
Chemicals, Peptides, and Recombinant Proteins
Ficoll Paque PLUS	GE Healthcare through VWR Scientific	GE: 17-1440-02; VWR: 95021-205
Phosphate Buffered Saline (PBS), pH 7.4, no phenol red, no sodium pyruvate	Fisher Scientific	Gibco: 10010031
TLB (100 mM NaCl, 10 mM Tris-Cl pH 8.0, 25 mM EDTA pH 8.0, 0.5% (w/v) SDS, 20 ug/ml Qiagen RNase A, H2O)
Sodium Chloride Solution, 5M	Sigma-Aldrich	S6546
1M Tris-HCL, pH 8.0	Quality Biological through VWR Scientific	QB: 351-007-101; VWR: 10128-396
0.5 M EDTA, pH 8.0	Quality Biological through VWR Scientific	QB: 351-027-101; VWR: 10128-442
SDS Tablets	Calbiochem through Fisher Scientific	4280291EA
RNase A	Qiagen	19101
Proteinase K, 200 ug/ml	Qiagen	Cat#19131
Dow Corning high-vacuum silicone grease	Sigma-Aldrich	Z273554-1EA
Invitrogen UltraPure buffer-saturated phenol	Fisher Scientific	Invitrogen: 15513039
Chloroform for HPLC, ≥99.8%, amylene stabilized	Sigma-Aldrich	34854-100ML
5 M Ammonium Acetate	Fisher Scientific	AM9070G
Ethyl alcohol, pure, 200 proof	Sigma-Aldrich	E7023-500ML
elution buffer (10 mM Tris-Cl pH 8.0, H2O)	Quality Biological through VWR Scientific	QB: 351-007-101; VWR: 10128-396
Rapid sequencing kit	Oxford Nanopore Technologies	SQK-RAD004
Deposited Data
human reference genome build GRCh38.p13 (aka hg38)	NCBI assembly database	NCBI: GCF_000001405
Software and Algorithms
Solidworks 2019	Dassault Systems SolidWorks	https://www.solidworks.com/
Ultimaker Cura 4.3.0	Ultimaker	https://github.com/Ultimaker/Cura
Raspbian v4.19	Raspberry Pi	https://www.raspberrypi.org/downloads/raspbian/
NOOBS v3.3.1	Raspberry Pi	https://www.raspberrypi.org/downloads/noobs/
Python3 protocols	This paper	https://github.com/dho/SNAILS
MinKNOW	Oxford Nanopore Technologies	https://community.nanoporetech.com
Guppy	Oxford Nanopore Technologies	https://community.nanoporetech.com
whale_watch.py, whale_merge.py	Payne et al., 2019
Minimap2	Li, 2018
stats.py	BBTools Suite	https://sourceforge.net/projects/bbmap/
Other
Polyactic acid (PLA)	MatterHackers	MGN9VUPK
3D printer glue stick	FENGWANGLI	Part: FWL-3DDYJ-002
Dremel 200 series	Fisher Scientific	MSC 81160418
32 GB micro SD card	Staples	various
Raspberry Pi model 3B+	Raspberry Pi through CanaKit	SKU: PI3P
L298N motor driver board	Sunfounder	SKU: ST0026
12V DC planetary motor	ServoCity	Part: 638263
Flow Cell R9.4	Oxford Nanopore Technologies	FLO-MIN106
Ovation M 10-100 µL Micropipette	VistaLab technologies	Catalog # 1070-0100
12V, 1A power adaptor	Amazon	Various
GPIO male to female jumper wires	Amazon	Various
LEGO 30pc Technic gear & axle SET	Amazon	Various
